# Surface curvature promotes coordinated extracellular matrix remodeling and mechanotransductive signaling during osteoblast adaptation

**DOI:** 10.64898/2026.10.27.762219

**Authors:** Heidi Pertl-Obermeyer, Angelika Lahnsteiner, Barbara Schamberger, Gerhard Obermeyer, John W. C. Dunlop

## Abstract

**Background:** Substrate curvature is an important biophysical cue regulating cell behavior through mechanotransduction. However, how three-dimensional curvature regulates osteoblast transcriptional adaptation remains poorly understood. We investigated the temporal transcriptional response of pre-osteoblastic cells to defined substrate curvature.

**Methods:** Murine MC3T3-E1 pre-osteoblasts were cultured on three-dimensional polydimethylsiloxane capillary bridges or flat substrates for 7 and 23 days to investigate the effects of surface curvature on gene expression. A genome-wide transcriptomic approach was employed to comprehensively characterize differential gene expression, followed by a focused analysis of selected biological pathways, including osteogenic signaling, extracellular matrix (ECM) organization, cell–matrix adhesion, cytoskeletal regulation, and mechanosensitive signaling.

**Results:** Substrate curvature induced pronounced, time-dependent transcriptional changes. At day 7, curved substrates activated immediate-early and stress-responsive genes, including *Egr1, Egr2, Fos, Junb,* and *Nr4a1*. By day 23, the response shifted toward ECM remodeling, receptor-mediated signaling, and structural adaptation, including increased expression of *Ankrd1, Ereg, Serpine1,* and *Plaur*. Despite these changes, canonical osteogenic transcription factors, including *Runx2, Cb@, Osx/Sp7,* and *Atf4*, showed limited alterations. In contrast, BMP, WNT, FGF, and Notch signaling, ECM components, integrins, and actin-associated genes were dynamically regulated, whereas *Piezo1, Piezo2,* and most septins remained comparatively stable.

**Conclusions:** Substrate curvature regulates osteoblast transcriptional adaptation primarily through coordinated changes in ECM organization, cell–matrix interactions, cytoskeletal architecture, and signaling networks rather than reprogramming the canonical osteogenic transcriptional machinery.
