## Supplementary material for "Surface curvature promotes coordinated extracellular matrix remodeling and mechanotransductive signaling during osteoblast adaptation": Tab S2

### Sheet: signDE_FT_D23_D7
GeneID	Base.mean	log2.FC.	StdErr	Wald.Stats	P.value	P.adj	Chromosome	Start	End	Strand	Gene.name
ENSMUSG00000024164.16	9949.45	4.41086	0.236371	18.6608	1.032e-77	5.48646e-74	chr17	57510969	57535136	-	C3
ENSMUSG00000042379.9	766.969	7.12645	0.465072	15.3233	5.34061e-53	1.06472e-49	chr13	113346192	113354632	+	Esm1
ENSMUSG00000039323.19	18648.2	2.43117	0.293544	8.28212	1.20997e-16	2.05296e-14	chr1	72863661	72891633	+	Igfbp2
ENSMUSG00000037411.11	4641.99	1.96257	0.2911	6.74191	1.56318e-11	1.44948e-09	chr5	137090357	137101122	-	Serpine1
ENSMUSG00000036585.17	411.126	3.27211	0.531516	6.15618	7.45195e-10	5.23573e-08	chr18	38971725	39062525	-	Fgf1
ENSMUSG00000026185.9	71173	2.42458	0.408934	5.92903	3.04738e-09	1.92868e-07	chr1	72897090	72914043	-	Igfbp5
ENSMUSG00000035042.3	136.724	-3.13787	0.558527	-5.61811	1.93057e-08	1.05448e-06	chr11	83416603	83421344	-	Ccl5
ENSMUSG00000033307.8	23130	1.61109	0.288511	5.58416	2.3483e-08	1.27826e-06	chr10	75695186	75696074	-	Mif
ENSMUSG00000036256.14	9882.13	1.2877	0.236296	5.44951	5.0509e-08	2.60701e-06	chr5	77497086	77555888	-	Igfbp7
ENSMUSG00000023951.19	8878.83	1.21112	0.228467	5.30105	1.15138e-07	5.48162e-06	chr17	46327918	46343295	-	Vegfa
ENSMUSG00000037225.14	828.201	1.30875	0.27274	4.79851	1.59852e-06	5.91526e-05	chr3	37402494	37464257	+	Fgf2
ENSMUSG00000046432.13	8437.33	-1.02233	0.236947	-4.31458	1.59908e-05	0.000430805	chrX	135171001	135172727	+	Bex3
ENSMUSG00000017737.3	4361.32	1.19257	0.320613	3.71964	0.000199507	0.00363649	chr2	164782699	164797770	+	Mmp9
ENSMUSG00000063727.4	894.358	1.48509	0.442766	3.35411	0.000796198	0.0110105	chr15	54114014	54141880	-	Tnfrsf11b
ENSMUSG00000037405.9	52.6127	-2.34298	0.703671	-3.32965	0.000869563	0.0118031	chr9	20927280	20940113	+	Icam1
ENSMUSG00000050578.11	23831.8	2.77123	0.856442	3.23575	0.00121326	0.0153695	chr9	7272513	7283331	+	Mmp13
ENSMUSG00000015533.10	83.2123	2.24569	0.707219	3.17538	0.00149641	0.0178956	chr13	114969616	115068636	-	Itga2
ENSMUSG00000017493.13	155213	1.06439	0.337753	3.15138	0.00162503	0.0191698	chr11	98932069	98945218	+	Igfbp4
ENSMUSG00000018920.12	463.268	1.35016	0.435211	3.1023	0.00192021	0.021552	chr11	70344808	70350810	-	Cxcl16
ENSMUSG00000035373.3	366.595	-1.21762	0.423452	-2.87545	0.0040345	0.0383927	chr11	81936537	81938351	+	Ccl7
ENSMUSG00000062991.10	737.922	-1.10073	0.389444	-2.82642	0.00470717	0.0428263	chr8	32304578	33374825	-	Nrg1

### Sheet: signDE_CB_D23_D7
GeneID	Base.mean	log2.FC.	StdErr	Wald.Stats	P.value	P.adj	Chromosome	Start	End	Strand	Gene.name
ENSMUSG00000039323.19	50652.5	3.56738	0.14311	24.9276	3.73355e-137	1.95022e-133	chr1	72863661	72891633	+	Igfbp2
ENSMUSG00000037411.11	38277.8	3.49959	0.14199	24.6467	3.99057e-134	1.38965e-130	chr5	137090357	137101122	-	Serpine1
ENSMUSG00000046223.11	4459.67	2.3431	0.164048	14.283	2.79195e-46	7.02832e-44	chr7	24161908	24175393	+	Plaur
ENSMUSG00000020053.19	12599.4	-2.17398	0.176237	-12.3355	5.83132e-35	8.34518e-33	chr10	87694126	87772904	+	Igf1
ENSMUSG00000023951.19	25519.9	1.80587	0.150745	11.9796	4.54318e-33	5.82363e-31	chr17	46327918	46343295	-	Vegfa
ENSMUSG00000029377.6	3692.22	1.94846	0.165757	11.7549	6.66554e-32	7.95828e-30	chr5	91222480	91241505	+	Ereg
ENSMUSG00000033307.8	37184.3	1.57738	0.150956	10.4492	1.47723e-25	1.17806e-23	chr10	75695186	75696074	-	Mif
ENSMUSG00000028370.8	1624.2	-1.53571	0.157846	-9.72915	2.26472e-22	1.48336e-20	chr4	65042410	65275746	+	Pappa
ENSMUSG00000042379.9	2755.81	6.26819	0.66491	9.42712	4.21507e-21	2.49489e-19	chr13	113346192	113354632	+	Esm1
ENSMUSG00000026249.11	118282	-1.23876	0.135314	-9.15472	5.44973e-20	2.91966e-18	chr1	79771913	79838897	-	Serpine2
ENSMUSG00000036256.14	20016.6	1.3103	0.146004	8.97442	2.84854e-19	1.46957e-17	chr5	77497086	77555888	-	Igfbp7
ENSMUSG00000026185.9	45464.4	1.53895	0.17603	8.74255	2.27908e-18	1.09975e-16	chr1	72897090	72914043	-	Igfbp5
ENSMUSG00000004791.8	1025.05	1.7029	0.201022	8.47122	2.42834e-17	1.05265e-15	chr12	85213408	85224564	-	Pgf
ENSMUSG00000024164.16	12376.6	3.11607	0.385889	8.07503	6.74588e-16	2.56737e-14	chr17	57510969	57535136	-	C3
ENSMUSG00000014599.11	102429	1.14035	0.142749	7.98851	1.36577e-15	5.03775e-14	chr3	107648363	107667785	-	Csf1
ENSMUSG00000037225.14	1293.14	1.35184	0.17848	7.57415	3.61478e-14	1.15133e-12	chr3	37402494	37464257	+	Fgf2
ENSMUSG00000062991.10	1935.21	-1.12436	0.160897	-6.98805	2.78738e-12	7.20785e-11	chr8	32304578	33374825	-	Nrg1
ENSMUSG00000029304.15	391767	1.21636	0.17672	6.88298	5.86118e-12	1.46487e-10	chr5	104582983	104588916	+	Spp1
ENSMUSG00000018920.12	512.873	1.35841	0.215587	6.30097	2.95785e-10	5.90835e-09	chr11	70344808	70350810	-	Cxcl16
ENSMUSG00000002289.17	576.721	-1.38055	0.224572	-6.14747	7.87267e-10	1.47262e-08	chr17	33992723	34000804	-	Angptl4
ENSMUSG00000035042.3	125.996	-2.56133	0.417343	-6.13721	8.39814e-10	1.56252e-08	chr11	83416603	83421344	-	Ccl5
ENSMUSG00000015533.10	238.643	1.76697	0.30326	5.8266	5.65694e-09	9.10601e-08	chr13	114969616	115068636	-	Itga2
ENSMUSG00000063727.4	2408.68	2.51873	0.433535	5.80974	6.25688e-09	9.9871e-08	chr15	54114014	54141880	-	Tnfrsf11b
ENSMUSG00000028214.14	233.041	1.54951	0.279776	5.53841	3.05229e-08	4.38011e-07	chr4	11704456	11714752	+	Gem
ENSMUSG00000050578.11	16585.2	2.0545	0.395557	5.19394	2.0589e-07	2.53648e-06	chr9	7272513	7283331	+	Mmp13
ENSMUSG00000034855.14	127.059	-1.58376	0.355135	-4.4596	8.21132e-06	7.3445e-05	chr5	92494496	92496748	-	Cxcl10
ENSMUSG00000028864.8	454.825	-1.02303	0.251026	-4.0754	4.59351e-05	0.000344126	chr5	16758492	16825150	+	Hgf
ENSMUSG00000037428.15	66.4611	1.3785	0.485834	2.8374	0.00454827	0.0188405	chr5	137055245	137062205	+	Vgf

### Sheet: signDE_CB_FT_D7
GeneID	Base.mean	log2.FC.	StdErr	Wald.Stats	P.value	P.adj	Chromosome	Start	End	Strand	Gene.name
ENSMUSG00000035385.6	1552.79	-1.04749	0.116581	-8.98513	2.5843e-19	2.78461e-17	chr11	81926396	81928279	+	Ccl2
ENSMUSG00000004791.8	708.572	-1.3062	0.151983	-8.59435	8.37377e-18	7.63718e-16	chr12	85213408	85224564	-	Pgf
ENSMUSG00000035373.3	569.261	-1.09397	0.176963	-6.18188	6.33447e-10	1.97755e-08	chr11	81936537	81938351	+	Ccl7
ENSMUSG00000037405.9	81.6069	-2.0905	0.430441	-4.85665	1.19389e-06	1.89251e-05	chr9	20927280	20940113	+	Icam1
ENSMUSG00000035042.3	279.643	-1.03461	0.23041	-4.4903	7.11232e-06	9.25946e-05	chr11	83416603	83421344	-	Ccl5
ENSMUSG00000043613.9	37.3231	-2.94841	0.669737	-4.40233	1.07094e-05	0.000134163	chr9	7445821	7455975	+	Mmp3
ENSMUSG00000028214.14	172.452	-1.28369	0.296191	-4.334	1.46425e-05	0.000176796	chr4	11704456	11714752	+	Gem
ENSMUSG00000038508.8	208.141	1.15953	0.316508	3.6635	0.000248793	0.00216766	chr8	71082042	71085106	-	Gdf15
ENSMUSG00000047562.4	12.2655	-3.87789	1.22695	-3.16059	0.00157449	0.010581	chr9	7502352	7510241	+	Mmp10
ENSMUSG00000025746.12	64.2316	1.3735	0.47897	2.86761	0.00413579	0.0235529	chr5	30218111	30224979	+	Il6
ENSMUSG00000042379.9	37.5221	1.81861	0.687094	2.64681	0.00812548	0.0407743	chr13	113346192	113354632	+	Esm1

### Sheet: signDE_CB_FT_D23
GeneID	Base.mean	log2.FC.	StdErr	Wald.Stats	P.value	P.adj	Chromosome	Start	End	Strand	Gene.name
ENSMUSG00000029377.6	2431.29	2.25567	0.244235	9.23568	2.56658e-20	1.26823e-16	chr5	91222480	91241505	+	Ereg
ENSMUSG00000037411.11	28503.5	2.49178	0.295522	8.43179	3.40431e-17	1.00931e-13	chr5	137090357	137101122	-	Serpine1
ENSMUSG00000020053.19	9936.82	-2.40296	0.314625	-7.63755	2.21401e-14	4.10255e-11	chr10	87694126	87772904	+	Igf1
ENSMUSG00000046223.11	3074.37	2.29601	0.307697	7.46194	8.526e-14	1.26389e-10	chr7	24161908	24175393	+	Plaur
ENSMUSG00000002289.17	771.053	-2.58202	0.603759	-4.27658	1.89788e-05	0.00147647	chr17	33992723	34000804	-	Angptl4
ENSMUSG00000036585.17	529.082	-2.17677	0.531873	-4.09266	4.26454e-05	0.00281772	chr18	38971725	39062525	-	Fgf1
ENSMUSG00000014599.11	72335.9	1.01574	0.266456	3.81205	0.00013782	0.00702828	chr3	107648363	107667785	-	Csf1
ENSMUSG00000026185.9	93155.9	-1.58162	0.432373	-3.658	0.000254193	0.0112819	chr1	72897090	72914043	-	Igfbp5
ENSMUSG00000025746.12	78.9522	2.34317	0.669077	3.50209	0.000461618	0.0178669	chr5	30218111	30224979	+	Il6
ENSMUSG00000029378.6	115.375	1.52738	0.444583	3.43553	0.000591398	0.0213306	chr5	91287457	91296291	+	Areg
ENSMUSG00000028864.8	332.504	-1.15979	0.346049	-3.35151	0.000803723	0.0266059	chr5	16758492	16825150	+	Hgf
